# Shared gene targets of the ATF4 and p53 transcriptional networks

**DOI:** 10.1101/2023.03.15.532778

**Authors:** Gabriele Baniulyte, Serene A. Durham, Lauren E. Merchant, Morgan A. Sammons

## Abstract

The master tumor suppressor p53 regulates multiple cell fate decisions, like cell cycle arrest and apoptosis, via transcriptional control of a broad gene network. Dysfunction in the p53 network is common in cancer, often through mutations that inactivate p53 or other members of the pathway. Induction of tumor-specific cell death by restoration of p53 activity without off-target effects has gained significant interest in the field. In this study, we explore the gene regulatory mechanisms underlying a putative anti-cancer strategy involving stimulation of the p53-independent Integrated Stress Response (ISR). Our data demonstrate the p53 and ISR pathways converge to independently regulate common metabolic and pro-apoptotic genes. We investigated the architecture of multiple gene regulatory elements bound by p53 and the ISR effector ATF4 controlling this shared regulation. We identified additional key transcription factors that control basal and stress-induced regulation of these shared p53 and ATF4 target genes. Thus, our results provide significant new molecular and genetic insight into gene regulatory networks and transcription factors that are the target of numerous antitumor therapies.
