## Supplementary material for "Shared gene targets of the ATF4 and p53 transcriptional networks": Table S1

### Sheet: Plasmids
Plasmid	Description	Vector	Restriction enzymes used	PCR products and PCR DNA templates used for cloning	Reference
pLKO.1-TCR	Lentivirus Transfer plasmid	NA	NA	NA	Moffat et al, 2006
pSPAX	Packaging vector	NA	NA	NA	Addgene #12260
pMDG2	VSV-G envelope expressing plasmid	NA	NA	NA	Addgene #12259
pLV hU6-sgRNA hUbC-dCas9-KRAB-T2a-Puro	Expression of sgRNA and dCas9-KRAB from lentiviral vector	NA	NA	NA	Addgene #71236
GADD45a_pHG	GADD45A region GRCh38 chr19:67682954-67690203 in pBlueScript II KS(+)	NA	NA	NA	A. Fornace
pGL4.53	Constitutive fLuc expression [luc2/PGK]	NA	NA	NA	Promega
pNL1.1	Constitutive nLuc expression [Nluc/PGK]	NA	NA	NA	Promega
pGL4.23	[luc2/minP]	NA	NA	NA	Promega
pGL4.11	[luc2P]	NA	NA	NA	Promega
hSTARR-seq_ORI	STARRseq library vector backbone	NA	NA	NA	Muerder et al., 2018
pGB118	Modified STARRseq library vector backbone with P5, P7 adaptors	hSTARR-seq_ORI	PaeI+SalI	SL1941+SL1942 (Oligo anneal), SL1943+SL1944 (Template: pGB119) and SL1945+SL1946 (Oligo anneal)	This work
pS_2	ATF3-Enhancer-Guide3	pLV hU6-sgRNA hUbC-dCas9-KRAB-T2a-Puro	BsmBI	SL241+SL242 (Oligo anneal)	This work
pS_3	FGF2-Enhancer1-Guide1	pLV hU6-sgRNA hUbC-dCas9-KRAB-T2a-Puro	BsmBI	SL243+SL244 (Oligo anneal)	This work
pSAD1	ATF3 enhancer upstream gRNA	pLV hU6-sgRNA hUbC-dCas9-KRAB-T2a-Puro	BsmBI	SL1129+SL1130 (Oligo anneal)	This work
pSAD2	ATF3 enhancer downstream gRNA	pLV hU6-sgRNA hUbC-dCas9-KRAB-T2a-Puro	BsmBI	SL1127+SL1128 (Oligo anneal)	This work
pSAD3	ATF3 promoter gRNA	pLV hU6-sgRNA hUbC-dCas9-KRAB-T2a-Puro	BsmBI	SL1125+SL1126 (Oligo anneal)	This work
pGB1	GADD45A-nLuc	NLuc_G45a_pHG	MluI+XhoI	SL1621+SL1623 (Template: NLuc_G45a_pHG) and SL1625+1627 (Template: Gadd45a_pHG)	This work
pGB2	GADD45A-nLuc:-hPEST	NLuc_G45a_pHG	MluI+XhoI	SL1621+SL1624 (Template: NLuc_G45a_pHG) and SL1626+1627 (Template: Gadd45a_pHG)	This work
pGB3	GADD45A-T2A-nLuc	NLuc_G45a_pHG	MluI+XhoI	SL1622+SL1623 (Template: NLuc_G45a_pHG) and SL1625+1627 (Template: Gadd45a_pHG)	This work
pGB4	GADD45A-T2A-nLuc-hPEST	NLuc_G45a_pHG	MluI+XhoI	SL1622+SL1624 (Template: NLuc_G45a_pHG) and SL1626+1627 (Template: Gadd45a_pHG)	This work
pGB7	GADD45A-nLuc	NA	NA	SL1678+SL1663, SL1661+SL1662 and SL1660+SL1677 (Template: pGB1)	This work
pGB11	GADD45A-nLuc: (p53RE=acgtTCTAAGacgt)	pGB7	SdaI+KspAI	SL1672+SL1673 and SL1674+SL1675 (Template: pGB1)	This work
pGB79	GADD45A-nLuc: ∆Int3Enh_DHS	pGB7	SdaI+KspAI	ssOligo SL1800	This work
pGB80	GADD45A-nLuc: (ATF4 TTTCATCA → TTTaATCc)	pGB7	SdaI+KspAI	SL1672+SL1801 and SL1802+SL1675 (Template: pGB1)	This work
pGB97	GADD45A-nLuc: (Ex4_ATF4_motif1=gGATcCAA, Ex4_ATF4_motif2=TTGaATCc)	pGB7	SdaI+KspAI	SL1672+SL1845 and SL1844+SL1675 (Template: pGB7)	This work
pGB101	GADD45A-nLuc: (AP-1=aGAtctA, Int3_ATF4=TTTaATCc, Ex4_ATF4_motif1=gGATcCAA, Ex4_ATF4_motif2=TTGaATCc)	pGB96	SdaI+KspAI	SL1672+SL1845 (Template: pGB80) and SL1844+SL1675 (Template: pGB7)	This work
pGB110	GADD45A-nLuc: (AP-1=aGAtctA, Int3_ATF4=TTTaATCc)	pGB96	SdaI+KspAI	SL1672+SL1675 (Template: pGB101)	This work
pGB111	GADD45A-nLuc: (AP-1=aGAtctA + Int3_ATF4=TTTaATCc + p53RE=acgtTCTAAGacgt)	pGB96	SdaI+KspAI	SL1672+SL1673 and SL1674+SL1675 (Template: pGB101)	This work
pGB112	GADD45A-nLuc: (AP-1=aGAtctA + p53RE=acgtTCTAAGacgt)	pGB96	SdaI+KspAI	SL1672+SL1845 and SL1844+SL1675 (Template: pGB11)	This work
pLM1	pGL4.10: ATF3 promoter (chr1:212608657-212608796, GRCh38)	pGL4.10	KpnI+HindIII	SL1401+SL1402 (Template: geneBlock, ATF3 promoter GRCh38 chr1:212608657-212608796)	This work
pLM2	pGL4.10: ATF3 promoter(CRE=TTgCGgCAG)	pGL4.10	KpnI+HindIII	SL1493+SL1402 (Template: geneBlock, ATF3 promoter GRCh38 chr1:212608657-212608796 CRE mut.)	This work
pLM3	pGL4.10: ATF3 promoter(CARE=TGATatAACGCTC)	pGL4.10	KpnI+HindIII	SL1401+SL1376 and SL1375+SL1402 (Template: pLM2)	This work
pGB117	pGL4.10: ATF3 promoter(CRE=TTgCGgCAG, CARE=TGATatAACGCTC)	pGL4.10	KpnI+HindIII	SL1493+SL1931 and SL1932+SL1402 (Template: pLM2)	This work
pGB120	ATF3 DHS chr1:212595801-212596130	pGL4.23	KpnI+HindIII	SL1645+SL1646 (Template: HCT116 gDNA)	This work
pGB121	ATF3 DHS chr1:212596241-212596630	pGL4.23	KpnI+HindIII	SL1937+SL1938 (Template: HCT116 gDNA)	This work
pGB122	ATF3 DHS chr1:212596241-212596630 p53 mut	pGL4.23	KpnI+HindIII	SL1937+SL1940 and SL1939+SL1938 (Template: HCT116 gDNA)	This work
pGB129	GADD45A-nLuc: int3 enh ETV6 (AGCGGAAGAG→AGCGGAgGAG)	pGB7	SdaI+KspAI	SL1672+SL2021 and SL2022+SL1675, (Template:pGB7)	This work
pGB131	GADD45A-nLuc: int3 enh ETV6 motif (AGCGGAAGAG→AGCGGtAGAG)	pGB7	SdaI+KspAI	SL1672+SL2021 and SL2024+SL1675, (Template:pGB7)	This work
pGB133	GADD45A-nLuc: int3 enh BACH1 motif (GTGACTAA→GTGACTcA)	pGB7	SdaI+KspAI	SL1672+SL2026 and SL2063+SL1675, (Template:pGB7)	This work
pGB134	GADD45A-nLuc: int3 enh BACH1 motif (GTGACTAA→GTaACTAA)	pGB7	SdaI+KspAI	SL1672+SL2026 and SL2064+SL1675, (Template:pGB7)	This work
pGB135	GADD45A-nLuc: int3 enh ZNF136 motif (TGAATTCCT→TtAgTTCCT)	pGB7	SdaI+KspAI	SL1672+SL2029 and SL2030+SL1675, (Template:pGB7)	This work
pGB136	GADD45A-nLuc: enh GLIS3 motifs (CCCTCATTAAG→CCgTCATTAAG)	pGB7	SdaI+KspAI	SL1672+SL2031 and SL2032+SL1675, (Template:pGB7)	This work
pGB137	GADD45A-nLuc: int3 POU6F motif (CCCCTCATTAAG→CCCCTCATaAAG)	pGB7	SdaI+KspAI	SL1672+SL2031 and SL2033+SL1675, (Template:pGB7)	This work
pGB138	GADD45A-nLuc: enh GLIS3+POU6F motifs (CCCTCATTAAG→CCgTCATaAAG)	pGB7	SdaI+KspAI	SL1672+SL2031 and SL2034+SL1675, (Template:pGB7)	This work

### Sheet: Oligonucleotides
Name	Sequence	Description
SL1375	cctgcgtataGGGTGATGCAACGCTCTCC	FWD mutagenesis primer ATF4 CARE site within ATF3promoter luc
SL1376	ctcttcgcttGCGGCGCGGTCGTTTACT	REV mutagenesis primer ATF4 CARE site within ATF3promoter luc
SL1401	ctggcctaactggccggtacAGCTATTAATAGCATTACGTCAGCCTGGG	Gibson primers for KILBERG promoter fwd
SL1402	ccaacagtaccggattgccaGAGCTGTGCAGTGCGCGC	Gibson primers for KILBERG promoter rev
SL1493	ctggcctaactggccggtacAGCTATTAATAGCATTGCGGCAGCC	GIBSON FWD PRIMER for KILBERG_CRE LUCIFERASE 4.10
SL1621	AACGGgggtctggcACGCGTATGGTCTTCACACTCGAAGATTTCG	nLuc into Nluc_G45_pHG MluI fwd
SL1622	AACGGgggtctggcACG	GADD45a CDS end - linker fwd
SL1623	CGCCAGAATGCGTTCGCAC	nLuc rev
SL1624	GACGTTGATGCGAGCTGAAGC	hPEST rev
SL1625	GAACGCATTCTGGCGTGATGGCATCTGAATGAAAATAACT	nluc handle - GADD45a ex4 after CDS fwd
SL1626	GCTCGCATCAACGTCTGATGGCATCTGAATGAAAATAAC	hPEST handle - GADD45a ex4 after CDS fwd
SL1627	GTACCGGGCCCCCCCTC	pHG_GADD45a at XhoI rev
SL1645	ctggcctaactggccggtactttgcgtttggtaatagg	ATF3 Enhancer "A" FWD primer for PCR
SL1646	tatataccctctagtgtctagtgtttattaattcattgaaggaatattaattc	ATF3 Enhancer "A" REV primer for PCR
SL1660	TTTTCGTCTCCTCTCAACCTGACTCCA	gadd45a 5'UTR (156nt from TSS) adds Esp3I site fwd
SL1661	TGAGAGGAGACGAAAAGGGAGG	gadd45a 5'UTR (141nt from TSS) adds Esp3I site rev
SL1662	TTAATTAAATCAAACCAGCCATCAGG	gadd45a 5'UTR (586nt from TSS) adds PacI site fwd
SL1663	GTTTGATTTAATTAAGGAAAGCTGCAAGGGTTG	gadd45a 5'UTR (572nt from TSS) adds PacI site rev
SL1672	GGACTGCAGCCTGCAG	Gadd45a intron 3 into SbfI/SadI of pGB5 fwd (Tm=67oC)
SL1673	GacgtCTTAGAacgtTTCTGTACCACAGAAAATCCTG	Mutate Gadd45a p53 motif (CATGTCTAAGCATG→acgtTCTAAGacgt) rev (Tm=59oC)
SL1674	acgtTCTAAGacgtCTGGGGACTGCCAGCAG	Mutate Gadd45a p53 motif (CATGTCTAAGCATG→acgtTCTAAGacgt) fwd (Tm=69oC)
SL1675	AGCTGCACAGCAGTTAAC	Gadd45a intron 3 into HpaI(KspAI) of pGB5 rev (Tm=63oC)
SL1677	TGCCcAattGCCACTGGAGGACAAAGG	gadd45a 5'UTR (at TSS) adds MunI(MfeI) site rev (Tm=66oC)
SL1678	CAGTGGCaatTgGGCAGTGGCTGGGAGG	gadd45a 5'UTR (at TSS) adds MunI(MfeI) site fwd (Tm=70oC)
SL1800	ATCTGTGGTAGGTGaGGGTCAGGAGGGTGGCTGCCTTCATTCTCTGCCAGTCAGAGCTAA	Delete gadd45a int3 enhancer DNAseI hyp. Region
SL1801	CCTGagGATtAAACTAGCACATCTCGGCTG	Mutate Gadd45a ATF4 motif (TTTCATCA → TTTaATCc) rev (Tm=65oC)
SL1802	TAGTTTaATCctCAGGATTTTCTGTGGTACAG	Mutate Gadd45a ATF4 motif (TTTCATCA → TTTaATCc) fwd (Tm=61oC)
SL1844	CCCTGaGAtctAGCAGTCAGCCCAGCTAC	Mutate Gadd45a int3 AP-1 motif (TGAGTCA → aGAtctA) fwd (Tm=67oC)
SL1845	ACTGCTagaTCtCAGGGATCTCTTCCGCTG	Mutate Gadd45a int3 AP-1 motif (TGAGTCA → aGAtctA) rev (Tm=65oC)
SL1931	GAGAGCGTTatATCACCCCTTTTATAGCCCTC	ATF3 promoter CARE mutant (TGATGCAAC → TGATatAAC) rev (Tm=64)
SL1932	AGGGGTGATatAACGCTCTCCAAGCCAC	ATF3 promoter CARE mutant (TGATGCAAC → TGATatAAC) fwd (Tm=65)
SL1937	ctggcctaactggccggtacCACACTAAGGCTAACTTTCC	ATF3 DHS with p53RE (chr1:212596241-212596630) into pGL4.23 KpnI fwd (Tm=60)
SL1938	tatataccctctagtgtctaTAGCTTTAACTTTCACACCC	ATF3 DHS with p53RE (chr1:212596241-212596630) into pGL4.23 HindIII rev (Tm=59)
SL1939	TCTAgATcTCAGGAgATcTAACAGAGCCAAGGCAGAAG	ATF3 DHS (chr1:212596241-212596630) p53RE(CATG…CATG→gATc…gATc) fwd (Tm=65)
SL1940	TAgATcTCCTGAgATcTAGAACCAAAGGAAACACAAAGTGAAAATG	ATF3 DHS (chr1:212596241-212596630) p53RE(CATG…CATG→gATc…gATc) rev (Tm=65)
SL2021	TGCTGGCAGTCCCCAGC	Gadd45a int3 enh ETV6 motif rev (Tm=72)
SL2022	CATGCTGGGGACTGCCAGCAGCGGAgGAGATCCCTGTGAGTCAG	Mutate Gadd45a int3 enh ETV6 motif (AGCGGAAGAG→AGCGGAgGAG) (MPRA up) fwd (Tm=65)
SL2024	CATGCTGGGGACTGCCAGCAGCGGtAGAGATCCCTGTGAGTCAG	Mutate Gadd45a int3 enh ETV6 motif (AGCGGAAGAG→AGCGGtAGAG) (MPRA down) fwd (Tm=65)
SL2026	ACGGGAGGCAGTGCAGATG	Gadd45a int3 enh BACH1 motif rev (Tm=71)
SL2029	GCCAGGAAcTaATTTGGCTTTATCTAATCTGCCC	Mutate Gadd45a int3 enh ZNF136 motif rev (Tm=60)
SL2030	AAGCCAAATtAgTTCCTGGCTCACCCCTC	Mutate Gadd45a int3 enh ZNF136 motif (TGAATTCCTGGCTCAC→TtAgTTCCTGGCTCAC) (MPRA down) fwd (Tm=67)
SL2031	GGGTGAGCCAGGAATTCATTTG	Gadd45a int3 enh GLIS3/POU6F motif rev (Tm=66)
SL2032	AATGAATTCCTGGCTCACCCgTCATTAAGGAGTCAGCTTCATTCTCTG	Mutate Gadd45a int3 enh GLIS3 motif (CACCCCTCATTAAG→CACCCgTCATTAAG) (MPRA up) fwd
SL2033	AATGAATTCCTGGCTCACCCCTCATaAAGGAGTCAGCTTCATTCTCTG	Mutate Gadd45a int3 POU6F motif (CACCCCTCATTAAG→CACCCCTCATaAAG) (MPRA up) fwd (Tm=67)
SL2034	AATGAATTCCTGGCTCACCCgTCATaAAGGAGTCAGCTTCATTCTCTG	Mutate Gadd45a enh GLIS3+POU6F motifs (CACCCCTCATTAAG→CACCCgTCATaAAG) (MPRA up) fwd
SL2063	ACATCTGCACTGCCTCCCGTGACTcATTCCTTTAGCAGGGCAG	Mutate Gadd45a int3 enh BACH1 motif (GTGACTAA→GTGACTcA) (MPRA up) fwd (Tm=62)
SL2064	ACATCTGCACTGCCTCCCGTaACTAATTCCTTTAGCAGGGCAG	Mutate Gadd45a int3 enh BACH1 motif (GTGACTAA→GaGACTAA) (MPRA down) fwd (Tm=62)
SL55	AGCGATGGAACTTCGACTTTG	qPCR: CDKN1A/p21 fwd
SL56	CGAAGTCACCCTCCAGTGGT	qPCR: CDKN1A/p21 rev
SL293	CTCTGCGCTGGAATCAGTCA	qPCR: ATF3 fwd
SL294	CCTCGGCTTTTGTGATGGA	qPCR: ATF3 rev
SL1343	CAGACGGTGAACCCAATTGG	qPCR: ATF4 fwd
SL1344	CAACCTGGTCGGGTTTTGTT	qPCR: ATF4 rev
SL1271	GGTACATCCCGACAGTGATGATATT	qPCR: ASNS fwd
SL1272	CCTGGACACTATGAAGTTTTGGATT	qPCR: ASNS rev
SL1293	TGCCTCCGGGACTGACA	qPCR: SESN2 fwd
SL1294	GAATGGCAAGTAGGAGGTAATGAAA	qPCR: SESN2 rev
SL1695	AGCAGAAGACCGAAAGGATG	qPCR: GADD45a fwd
SL1696	CAGGCACAACACCACGTTA	qPCR: GADD45a rev
SL71	ACCTGCTAACCAGGCTGCG	qPCR: GDF15 fwd
SL72	CGGTGTTCGAATCTTCCCAG	qPCR: GDF15 rev
SL47	CCAGGTGGTCTCCTCTGACTTC	qPCR: GAPDH fwd
SL48	GTGGTCGTTGAGGGCAATG	qPCR: GAPDH rev
SL241	caccgCCAAGGCAGAAGAGTGCTGT	Cloning CRISPRi guide: ATF3 Enhancer dCas9-KRAB fwd
SL242	aaacACAGCACTCTTCTGCCTTGGc	Cloning CRISPRi guide: ATF3 Enhancer dCas9-KRAB rev
SL243	caccgTGGATGGGGGAAGTGATCTA	Cloning CRISPRi guide: FGF2 Enhancer Control dCas9-KRAB fwd
SL244	aaacTAGATCACTTCCCCCATCCAc	Cloning CRISPRi guide: FGF2 Enhancer Control dCas9-KRAB rev
SL1129	caccgACACACAGCAGGTTTAACTG	Cloning CRISPRi guide: upstream Control dCas9-KRAB fwd
SL1130	aaacCAGTTAAACCTGCTGTGTGTc	Cloning CRISPRi guide: upstream Control dCas9-KRAB rev
SL1127	caccgGTTTACGGTCCATCAAAGGG	Cloning CRISPRi guide: downstream Control dCas9-KRAB fwd
SL1128	aaacCCCTTTGATGGACCGTAAACc	Cloning CRISPRi guide: downstream Control dCas9-KRAB rev
SL1125	caccgGGAGAACCGGCCGAACGGAG	Cloning CRISPRi guide: ATF3 Promoter dCas9-KRAB fwd
SL1126	aaacCTCCGTTCGGCCGGTTCTCCc	Cloning CRISPRi guide: ATF3 Promoter dCas9-KRAB rev
